# ONE-STEP tagging: a versatile method for rapid site-specific integration by simultaneous reagent delivery

**DOI:** 10.1101/2024.08.29.610246

**Authors:** Valentina Migliori, Michaela B. Bruntraeger, Ivan S. Gyulev, Florence Lichou, Thomas Burgold, Daniel P Gitterman, Sho Iwama, Andrew L. Trinh, Sam J. Washer, Carla P Jones, Gosia Trynka, Andrew R. Bassett

**Affiliations:** Wellcome Sanger Institute, Wellcome Genome Campus, Hinxton, Cambridge, CB10 1SA, UK

## Abstract

We present a novel, versatile genome editing method termed ONE-STEP tagging, which combines CRISPR-Cas9-mediated targeting with Bxb1 integrase-based site-specific integration for efficient, precise, and scalable protein tagging. Applied in hiPSCs, cancer cells, and primary T cells, this system enables rapid generation of endogenously tagged cell lines. By enhancing the nuclear localization signal (NLS) of the catalytically superior eeBxb1 integrase and co-delivering a DNA-PK inhibitor (AZD-7648), we achieved up to ∼90% integration efficiency at the ACTR10 locus. ONE-STEP tagging is robust across diverse loci and cell types and supports large DNA cargo integration, with efficiencies reaching 16.6% for a 14.4 kb construct. The method also enables multiplexed tagging of multiple proteins within the same cell and allows simultaneous CRISPR-based editing at secondary loci, such as gene knockouts or homology-directed repair (HDR) insertions. Importantly, we demonstrate successful application in primary T cells by targeting the T cell receptor (TCR) locus while simultaneously knocking out B2M, a key step toward generating immune-evasive, off-the-shelf CAR-T cells. Additionally, we introduce a dual-cassette version of the method compatible with universal donor plasmids, allowing use of entirely off-the-shelf reagents. Together, these advances establish ONE-STEP tagging as a powerful tool for both basic and therapeutic genome engineering.
