## Supplementary material for "ONE-STEP tagging: a versatile method for rapid site-specific integration by simultaneous reagent delivery": Table S1

### Sheet: Sheet1
Name	Sequence (5' -> 3')	Length	Usage notes in this study	Reference
attPX-58	GTCGTGGTTTGTCTGGTCAACCACCGCGGTCTCAGTGGTGTACGGTACAAACCCCGAC	58	Used in RMCE landing pad and in ssODN for single-step RMI
attPX-48	GGTTTGTCTGGTCAACCACCGCGGTCTCAGTGGTGTACGGTACAAACC	48	Used in this study in dual cassettes for single-step RMCE	Used by Mulholland et al. 2015 & Low et al. 2022.
attBX-46	GGCCGGCTTGTCGACGACGGCGGTCTCCGTCGTCAGGATCATCCGG	46	Used in circular donors for 5' end and 3'end tagging (single step RMI)
attRX-52	GTCGTGGTTTGTCTGGTCAACCACCGCGGTCTCCGTCGTCAGGATCATCCGG	52	Results from recombination during 5' end and 3'end tagging with attPX-58 and attBX-46 (single step RMI); single attP system
attLX-52	GGCCGGCTTGTCGACGACGGCGGTCTCAGTGGTGTACGGTACAAACCCCGAC	52	Results from recombination during 5' end and 3'end tagging with attPX-58 and attBX-46 (single step RMI); single attP system
attRX-47	GGTTTGTCTGGTCAACCACCGCGGTCTCCGTCGTCAGGATCATCCGG	47	Results from recombination during 5' end and 3'end tagging with attPX-48 and attBX-46 (single step RMCE); double attP system
attLX-47	GGCCGGCTTGTCGACGACGGCGGTCTCAGTGGTGTACGGTACAAACC	47	Results from recombination during 3' end and 3'end tagging with attPX-48 and attBX-46 (single step RMCE); double attP system
5bp-spacer+attRX-47	ggtggGGTTTGTCTGGTCAACCACCGCGGTCTCCGTCGTCAGGATCATCCGG	52	Results from recombination during 3'end tagging (C-terminal fusions) with attPX-48 and attBX-46 (single step RMCE); double attP system
attLX-47+5bp-spacer	GGCCGGCTTGTCGACGACGGCGGTCTCAGTGGTGTACGGTACAAACCccgac	52	Results from recombination during 5'end tagging (N-terminal fusions) with attPX-48 and attBX-46 (single step RMCE); double attP system
red	central dinucleotide
underlined	minimal site required for recombination (Ghosh et al. 2003)
orange	P
green	P'
purple	B
blue	B'
