## Supplementary material for "ONE-STEP tagging: a versatile method for rapid site-specific integration by simultaneous reagent delivery": Table S2

### Sheet: Sheet1
Gene Name	Guide name	WGE ID	Sequence (5' to 3') DNA	PAM	Off-Target Counts	Tagging Location/ Purpose
				(5' to 3') DNA
ACTR10	ACTR10-sgRNA	1117680713	CGTAGAGCGGCATGGTAGTA	AGG	{0: 1, 1: 0, 2: 0, 3: 2, 4: 17}	5' ACTR10
FBL	FBL-sgRNA	1165996302	CCTGGCTTCATGGCGAGCCC	TGG	{0: 1, 1: 0, 2: 0, 3: 18, 4: 191}	5' FBL
LMNA	LMNA-sgRNA	915469063	CCATGGAGACCCCGTCCCAG	CGG	{0: 1, 1: 0, 2: 1, 3: 25, 4: 207}	5' LMNA
MAP4	MAP4-sgRNA	954053103	GCAGTTGCAGTGGTGCAGAA	TGG	{0: 1, 1: 0, 2: 0, 3: 22, 4: 258}	5' MAP4
BFP	BFP-sgRNA4	NA	CTCGTGACCACCTTGAGCCA	CGG	NA	BFP
ACTR10	ACTR10-sgRNA2TS	1117680269	TCTAGCTGTATCTATGGGAG	TGG	{0: 1, 1: 0, 2: 0, 3: 7, 4: 128}	ACTR10 Long Read Cas9 Enrichment
ACTR10	ACTR10-sgRNA3TS	1117680278	ACAACATTTAGGTTGTGTAC	TGG	{0: 1, 1: 0, 2: 0, 3: 16, 4: 99}	ACTR10 Long Read Cas9 Enrichment
ACTR10	ACTR10-sgRNA4TS	1117681097	CACCCTAATGGGCTGAGGAT	AGG	{0: 1, 1: 0, 2: 0, 3: 4, 4: 100}	ACTR10 Long Read Cas9 Enrichment
ACTR10	ACTR10-sgRNA5TS	1117681109	CTAATCTGCCAAATTAGCTG	TGG	{0: 1, 1: 0, 2: 0, 3: 9, 4: 106}	ACTR10 Long Read Cas9 Enrichment
