## Supplementary material for "ONE-STEP tagging: a versatile method for rapid site-specific integration by simultaneous reagent delivery": Table S3

### Sheet: Sheet1
Name	Sequence (5' to 3')	Recombination cassette structure	Locus
ssODN_MAP4-attp-GT	TTTTCCTTTTGCAGTGCTCGTTACATGAAAGATCTTTTTCCTCTTCACCAGGCAGTTGCAGTGGTGCAGAGTCGTGGTTTGTCTGGTCAACCACCGCGGTCTCAGTGGTGTACGGTACAAACCCCGACGCTGACCTCAGTCTTGCAGATGCATTAACAGAACCATCTCCAGACATTGAGGGAGAGATAAAGCGGGACTTC	single	MAP4
ssODN_FBL-attp-GT	GTGCGAAAGCCCCGGACTCGTGGAGTTGTGAACGCCGCGGACTCCGGAGCCGCACAAACCAGGGCTCGCCGTCGTGGTTTGTCTGGTCAACCACCGCGGTCTCAGTGGTGTACGGTACAAACCCCGACAAGCCAGGTCAGGCTGGGGTGAGGGTCCGGGGTCAGGGACGGAGGCCGGGCGGGAATCCGGGTGCCAGGCCA	single	FBL
ssODN_ACTR10-attP-GT	CCGCCCCGCGAGCGCCGAGACTTGTTGGCCGCGGAGACTGCGACCCTCTTCTCTCAGTCTGCCTTACTACCGTCGTGGTTTGTCTGGTCAACCACCGCGGTCTCAGTGGTGTACGGTACAAACCCCGACCCGCTCTACGAGGGCCTGGGGAGCGGCGGGGAGAAGACGGCGGTCGTGATCGACCTGGGAGAGGCCTTTAC	single	ACTR10
ssODN_LMNA-attp-GT	TCCTTCGACCCGAGCCCCGCGCCCTTTCCGGGACCCCTGCCCCGCGGGCAGCGCTGCCAACCTGCCGGCCGTCGTGGTTTGTCTGGTCAACCACCGCGGTCTCAGTGGTGTACGGTACAAACCCCGACGAGACCCCGTCCCAGCGGCGCGCCACCCGCAGCGGGGCGCAGGCCAGCTCCACTCCGCTGTCGCCCACCCGC	single	LMNA
ssODN_BFP	TTCATCTGCACCACCGGCAAGCTGCCCGTGCCCTGGCCCACCCTCGTGACCACCTTGAGAGTCGTGGTTTGTCTGGTCAACCACCGCGGTCTCAGTGGTGTACGGTACAAACCCCGACCACGGCGTGCAGTGCTTCAGCCGCTACCCCGACCACATGAAGCAGCACGACTTCTTCAAGTCCGCCA	single	hR26_frt_EF1a_BFPhigh_T2A_BSD_frt_lox
ssODN_TRAC-attP-GT_antisense	TAGGCAGACAGACTTGTCACTGGATTTAGAGTCTCTCAGCTGGTACACGGCAGGGTCAGGGTTCTGGATATGTCGGGGTTTGTACCGTACACCACTGAGACCGCGGTGGTTGACCAGACAAACCACGACATGTGaGACAAGAGGATCAGGGTTAGGACATGATCTCATTTCCCTCTTTGCCCCAACCCAGGCTGGAGTCCA	single	TRAC
SSODN_ACTR10-attpGA-GT	TGTTGGCCGCGGAGACTGCGACCCTCTTCTCTCAGTCTGCCTTACTACCGGTTTGTCTGGTCAACCACCGCGGACTCAGTGGTGTACGGTACAAACCGGTTTGTCTGGTCAACCACCGCGGTCTCAGTGGTGTACGGTACAAACCCCGACCCGCTCTACGAGGGCCTGGGGAGCGGCGGGGAGAAGACGGCGGTCGTGA	dual	ACTR10
SSODN_ACTR10-attp-GT-GA	TGTTGGCCGCGGAGACTGCGACCCTCTTCTCTCAGTCTGCCTTACTACCGGTTTGTCTGGTCAACCACCGCGGTCTCAGTGGTGTACGGTACAAACCGGTTTGTCTGGTCAACCACCGCGGACTCAGTGGTGTACGGTACAAACCCCGACCCGCTCTACGAGGGCCTGGGGAGCGGCGGGGAGAAGACGGCGGTCGTGA	dual	ACTR10
ssODN_MAP4-attp-GA-GT	TACATGAAAGATCTTTTTCCTCTTCACCAGGCAGTTGCAGTGGTGCAGAGGTTTGTCTGGTCAACCACCGCGGACTCAGTGGTGTACGGTACAAACCGGTTTGTCTGGTCAACCACCGCGGTCTCAGTGGTGTACGGTACAAACCCCGACGCTGACCTCAGTCTTGCAGATGCATTAACAGAACCATCTCCAGACATTGA	dual	MAP4
ssODN_MAP4-attp-GT-GA	TACATGAAAGATCTTTTTCCTCTTCACCAGGCAGTTGCAGTGGTGCAGAGGTTTGTCTGGTCAACCACCGCGGTCTCAGTGGTGTACGGTACAAACCGGTTTGTCTGGTCAACCACCGCGGACTCAGTGGTGTACGGTACAAACCCCGACGCTGACCTCAGTCTTGCAGATGCATTAACAGAACCATCTCCAGACATTGA	dual	MAP4
ssODN_FBL-attp-GA-GT	GGAGTTGTGAACGCCGCGGACTCCGGAGCCGCACAAACCAGGGCTCGCCGGTTTGTCTGGTCAACCACCGCGGACTCAGTGGTGTACGGTACAAACCGGTTTGTCTGGTCAACCACCGCGGTCTCAGTGGTGTACGGTACAAACCCCGACAAGCCAGGTCAGGCTGGGGTGAGGGTCCGGGGTCAGGGACGGAGGCCGGGC	dual	FBL
ssODN_LMNA-attp-GA-GT	CCCTTTCCGGGACCCCTGCCCCGCGGGCAGCGCTGCCAACCTGCCGGCCGGTTTGTCTGGTCAACCACCGCGGACTCAGTGGTGTACGGTACAAACCGGTTTGTCTGGTCAACCACCGCGGTCTCAGTGGTGTACGGTACAAACCCCGACGAGACCCCGTCCCAGCGGCGCGCCACCCGCAGCGGGGCGCAGGCCAGCTC	dual	LMNA
BFP_HDR_oligo_S_200nt	AGGGCGAGGGCGATGCCACCTACGGCAAGCTGACCCTGAAGTTCATCTGCACCACCGGCAAGCTGCCCGTGCCCTGGCCCACCCTCGTGACCACCTTGACCTACGGCGTGCAGTGCTTCAGCCGCTACCCCGACCACATGAAGCAGCACGACTTCTTCAAGTCCGCCATGCCCGAAGGCTACGTCCAGGAGCGCACCATC	none	hR26_frt_EF1a_BFPhigh_T2A_BSD_frt_lox
