## Supplementary material for "ONE-STEP tagging: a versatile method for rapid site-specific integration by simultaneous reagent delivery": Table S4

### Sheet: Sheet1
Plasmid name	Brief description/Purpose	Antibiotic resistance	Origin	Benchling Link
attB-GA-mNeonGreen-linker::pUC-GW-Kan	5’ gene tagging (N-terminal fusion)	Kanamycin	This study	https://benchling.com/s/seq-cfyvIJYpPD0BjaBzMx1h
attB-GT-mNeonGreen-linker::pUC-GW-Kan	5’ gene tagging (N-terminal fusion)	Kanamycin	This study	https://benchling.com/s/seq-aSyHwZlKYSQDi2tqxMRY
attB-GA-mNeonGreen-linker::pUC-GW-Kan_mod	5’ gene tagging (N-terminal fusion)	Kanamycin	This study	https://benchling.com/s/seq-Y8Yxuetjx1lwW1eLixpO
attB-GT-mNeonGreen-linker::pUC-GW-Kan_mod	5’ gene tagging (N-terminal fusion)	Kanamycin	This study	https://benchling.com/s/seq-LYb5OCpPa8FLcKlIgQZh
attB-GT-mCherry-linker::pUC-GW-Kan_mod	5’ gene tagging (N-terminal fusion)	Kanamycin	This study	https://benchling.com/s/seq-X0swo1m7RjMOwWR8R9Aq
attB-GA-mNeonGreen-linker_attB-GT::pUC-GW-Kan	5’ gene tagging (N-terminal fusion)	Kanamycin	This study	https://benchling.com/s/seq-GOzFaqWlot4YJfja7Bxz
attB-GT-mNeonGreen-linker_attB-GA::pUC-GW-Kan	5’ gene tagging (N-terminal fusion)	Kanamycin	This study	https://benchling.com/s/seq-19JhY0JX8RXpsjVHA1HO
attB-GT-mCherry-linker_attB-GA::pUC-GW-Kan	5’ gene tagging (N-terminal fusion)	Kanamycin	This study	https://benchling.com/s/seq-Z2zZwpAsv1hdJVlCnPJN
attB-CT-mCherry-linker_attB-AG::pUC-GW-Kan	5’ gene tagging (N-terminal fusion)	Kanamycin	This study	https://benchling.com/s/seq-iWF38rqtAbfqvGK8vvtQ
attB-GT-SA-T2A-EGFP_pUC-GW-Amp	5’ gene tagging of TCR locus	Ampicillin	This study	https://benchling.com/s/seq-xggC3MnPAEl1DCSJpTZf
attB-GT-M54-PB-CZI-CAG-mScarlet-T2A-mNeonGreen-PEST-NIAIRP-02202833	reporter construct for large integration	Ampicillin	This study	https://benchling.com/s/seq-mWZycfTDF9olgFdmb7tr
EF1a_Bxb1_Int_pTwist	recombinase expression plasmid	Ampicillin	This study	https://benchling.com/s/seq-qrJyKAXzTtwLHDQimukp
EF1a_evoBxb1_Int_pTwist	recombinase expression plasmid	Ampicillin	This study	https://benchling.com/s/seq-D8w3rlVxvFNTcaTMK7lj
EF1a_eeBxb1_Int_2x_NPL_c-term_NLS_pTwist	recombinase expression plasmid	Ampicillin	This study	https://benchling.com/s/seq-w7RDH0s3gzJkB6eQDhMH
pCR+mNeonGreen-ACTR10	HDR template plasmid	Kanamycin	This study	https://benchling.com/s/seq-EViGkyxysAItEgyjAcPv
