## Supplementary material for "ONE-STEP tagging: a versatile method for rapid site-specific integration by simultaneous reagent delivery": Table S5

### Sheet: Sheet1
Function	Name	Sequence (5' to 3')
ICE analysis/genotyping	FBL_F2	GGCAGCGACAGGGAAGGCAA
	FBL_R2	TCCCAGCTCCTAGAACAGCACCT
	LMNA_F1	TCCCCGACCCTTTTGCCCAC
	LMNA_R1	GGCCTCCAGGCCCTCTCACT
	MAP4_F1	TGAAGAAGCAGGTACTCACTCCA
	MAP4_R1	GCTACTTTCAGAGAAAAGGCACAGT
ACTR10 genotyping	ACTR10_F5	GTGGGTCCAACGCGGAATGAG
	ACTR10_R5	TGAAGAAAAGGGGAGGCCCGGAG
	mNeonGreen_F1	CGTGATGGGGATGGATGAAC
	mNeonGreen_R1	GTGTTGCTGGCAGGGAGGCC
BFP line genotyping	BFP_F5	TCTCAAGCCTCAGACAGTGG
	BFP_R5	CCATGCCGAGAGTGATCCCG
	IG21	GAGTTCTTGCAGCTCGGTGACC
ssDNA generation	ACTR10-Neon_F3	GCGCGAGGCCCCCGCCGTC
	ACTR10-Neon_R3	GCCACCCGCCCTCCCCTCGG
circular donor generation	M13F[17-mer]	GTAAAACGACGGCCAGT
	IG161	CATGCTCGAGCCAAGCTCGGCGCGCCATTGGGATGAAGACTCAAGCCGGCCTTTCCAGAGCCACCTCCGGA
digital PCR primers and probes	mCherry Fwd primer (5’ – 3’)	GACGGCCCCGTAATGCAGAAG
	mCherry Reverse primer (5’ – 3’)	TCGTTGTGGGAGGTGATGTCC
	mCherry Probe (5’ – 3’)	/56-FAM/AAGACCATG/ZEN/GGCTGGGAGG CC/3IABkFQ/
	MAP4-mCherry Fwd primer (5’ – 3’)	CCTCTTCACCAGGCAGTTGCAGTG
	MAP4-mCherry Reverse primer (5’ – 3’)	GATCTCGAACTCGTGGCCGTTC
	MAP4-mCherry Probe (5’ – 3’)	/56-FAM/ACGGAGCCC/ZEN/TCCATGTGCACCTTG/3IABkFQ/
	mNeonGreen Fwd primer (5’ – 3’)	TCCTGATGGAATGAGCCCTTTCC
	mNeonGreen Reverse primer (5’ – 3’)	TGGGCCTCGCCTTTGATATGAG
	mNeonGreen Probe (5’ – 3’)	/56-FAM/AGGCAGCTA/ZEN/TGGTGGATGG CTCCG/3IABkFQ/
	ACTR10-mNeonGreen Fwd primer (5’ – 3’)	CGAGCTGAACTTTAAGGAGTGGCAGAAAG
	ACTR10-mNeonGreen Reverse primer (5’ – 3’)	TCACGACCGCCGTCTTCTCC
	ACTR10-mNeonGreen Probe (5’ – 3’)	/56-FAM/CCTTTACTG/ZEN/ACGTGATGGGGATGGATGA/3IABkFQ/
