## Supplementary material for "ONE-STEP tagging: a versatile method for rapid site-specific integration by simultaneous reagent delivery": Table S6

### Sheet: Sheet1
Name	Link	Description
WT ACTR10 Genomic Locus Design	https://benchling.com/s/seq-AWF7UrYsasmajATf4H0B	map of genomic locus of ACTR10 gene
Single attP ACTR10 Design	https://benchling.com/s/seq-YNFNU1xBX9SVBVc46ueE	map of single attP cassette integrated upstream of exon 1 of ACTR10
Dual attP ACTR10 Design	https://benchling.com/s/seq-fq3v4sRIO7oVDGWkpxbw	map of dual attP cassette integrated upstream of exon 1 of ACTR10
Integrated mNeonGreen ACTR10 Design	https://benchling.com/s/seq-HWompLp8iSMEWBsuEZdX	map of mNeonGreen integrated upstream of exon 1 of ACTR10 through recombination with attP cassette
